# Single-cell chromatin accessibility analysis of mammary gland development reveals cell state transcriptional regulators and cellular lineage relationships

**DOI:** 10.1101/624957

**Authors:** Chi-Yeh Chung, Zhibo Ma, Christopher Dravis, Sebastian Preissl, Olivier Poirion, Gidsela Luna, Xiaomeng Hou, Rajshekhar R. Giraddi, Bing Ren, Geoffrey M. Wahl

## Abstract

It has only recently become possible to obtain single-cell level resolution of the epigenetic changes that occur during organ development. We reasoned that precision single-cell chromatin accessibility mapping of mammary gland development could provide needed insight into the epigenetic reprogramming and transcriptional regulators involved in normal mammary gland development. Here, we provide the first single-cell resource of chromatin accessibility for murine mammary development from the peak of fetal mammary stem cell (fMaSC) functional activity in late embryogenesis to the differentiation of adult basal and luminal cells. We find that the chromatin landscape within individual cells predicts both gene accessibility and transcription factor activity, and we present a web application as a scientific resource for facilitating future analyses. Strikingly, these single-cell chromatin profiling data reveal that fMaSCs can be separated into basal-like and luminal-like lineages, providing evidence of early lineage segregation prior to birth. Such distinctions were not evident in analyses of single-cell transcriptomic data.
