## Supplemental Table 1 for "Single-cell chromatin accessibility analysis of mammary gland development reveals cell state transcriptional regulators and cellular lineage relationships"

### Sheet: Sheet1
Fetal 1:
number of totol reads | 10291242
number of uniquely mapped reads | 7859562
number of properly paired reads | 7859562
number of chrM reads | 1331378
number of usable reads | 6528184
number of distinct reads | 5074211
estimated duplicate rate | 0.222722429392
Fetal 2:
number of totol reads | 27898950
number of uniquely mapped reads | 21294942
number of properly paired reads | 21294942
number of chrM reads | 3400624
number of usable reads | 17894318
number of distinct reads | 13859452
estimated duplicate rate | 0.225483083513
Adult 1:
number of totol reads | 27937142
number of uniquely mapped reads | 20936452
number of properly paired reads | 20936452
number of chrM reads | 3942078
number of usable reads | 16994374
number of distinct reads | 13344856
estimated duplicate rate | 0.214748598566
Adult 2:
number of totol reads | 37103120
number of uniquely mapped reads | 27923326
number of properly paired reads | 27923326
number of chrM reads | 4941134
number of usable reads | 22982192
number of distinct reads | 17910903
estimated duplicate rate | 0.220661675788
