## Supplemental Table 2 for "Single-cell chromatin accessibility analysis of mammary gland development reveals cell state transcriptional regulators and cellular lineage relationships"

TF	var	permut	significant
Smarcc1	12.35520909	1.382083958	Yes
Fos	11.60204237	1.381455815	Yes
Foxa1	9.243639032	1.381212555	Yes
Bach1	9.01331013	1.381169565	Yes
Bach2	8.181883498	1.381159	Yes
Fosb	8.166254453	1.380926873	Yes
Jund	7.012582556	1.380894393	Yes
Foxb1	6.919750978	1.380869591	Yes
Foxb2	6.919750978	1.380855948	Yes
Junb	6.326819409	1.380838549	Yes
Foxa3	5.465702419	1.380834823	Yes
Nfe2	5.458574221	1.380832383	Yes
Foxc1	5.403900682	1.380816312	Yes
Trp73	5.374244306	1.380776154	Yes
Foxc2	5.280052805	1.380761283	Yes
Foxs1	5.280052805	1.380760718	Yes
Trp63	4.944511615	1.380730502	Yes
Nfe2l2	4.589232482	1.380630181	Yes
Foxd1	4.344373359	1.380585738	Yes
Fosl1	4.339778953	1.380574111	Yes
Foxp1	4.108724625	1.380571258	Yes
Foxd4	4.085088508	1.380557301	Yes
Foxd2	3.663269961	1.380482409	Yes
Foxe3	3.663269961	1.380475846	Yes
Nfix	3.575915169	1.380467704	Yes
Foxg1	3.437275226	1.380462941	Yes
Batf	3.349053382	1.380450855	Yes
Batf3	3.349053382	1.38041219	Yes
Foxa2	3.28120373	1.38039391	Yes
ENSMUSG00000090020	3.279708052	1.38034161	Yes
Foxj3	3.279708052	1.380327341	Yes
Foxl2	3.279708052	1.380321865	Yes
Foxn2	3.279708052	1.380302761	Yes
Nfkb1	3.209260501	1.380271356	Yes
Foxn3	3.021030681	1.380221525	Yes
Foxo4	2.892520512	1.380218325	Yes
Foxi1	2.807540373	1.380189341	Yes
Foxi2	2.807540373	1.380158031	Yes
Foxi3	2.807540373	1.380126464	Yes
Nfic	2.755254846	1.380119315	Yes
Foxf1a	2.75176518	1.380115151	Yes
Foxf2	2.75176518	1.380107539	Yes
Rel	2.568598435	1.380104048	Yes
Foxo6	2.547242252	1.380097527	Yes
Jun	2.530538652	1.380069813	Yes
Sox4	2.527447067	1.380061839	Yes
Ctcf	2.524269846	1.380038791	Yes
Sox9	2.508015494	1.380029473	Yes
Grhl1	2.471186242	1.380021319	Yes
Rela	2.453053162	1.380004932	Yes
Foxj2	2.365051339	1.379990686	Yes
Foxk1	2.365051339	1.379986416	Yes
Foxk2	2.365051339	1.379982917	Yes
Foxo3	2.365051339	1.379968712	Yes
Foxp2	2.365051339	1.379967293	Yes
Foxp3	2.365051339	1.379961532	Yes
Foxp4	2.365051339	1.379946359	Yes
Elf5	2.358323342	1.379945768	Yes
Elf3	2.281484858	1.379928952	Yes
Foxj1	2.267866831	1.379910688	Yes
Id3	2.199784609	1.379896845	Yes
Id4	2.199784609	1.379896384	Yes
Esr2	2.152033524	1.379893313	Yes
Nfia	2.116917056	1.379879447	Yes
Nfib	2.116917056	1.379875021	Yes
Mesp1	2.084327526	1.379870211	Yes
Mesp2	2.084327526	1.37985683	Yes
Cebpg	2.040365585	1.37983408	Yes
Tead4	1.980683178	1.379832291	Yes
Foxm1	1.96226676	1.379831045	Yes
Snai2	1.945954921	1.379826223	Yes
Ehf	1.932139356	1.379823798	Yes
Foxd3	1.92912994	1.379816696	Yes
Foxe1	1.92912994	1.3798062	Yes
Cebpb	1.909427802	1.379800381	Yes
Cebpd	1.909427802	1.379795083	Yes
Sox12	1.89907392	1.379788848	Yes
Nfkb2	1.885670968	1.37977807	Yes
Tcf12	1.882627668	1.379777158	Yes
Sry	1.868575134	1.379764304	Yes
Zeb1	1.858458466	1.379759627	Yes
Relb	1.845011889	1.379755513	Yes
Elf1	1.841203094	1.379731504	Yes
Tcf3	1.814052827	1.379731201	Yes
Ctcfl	1.812079933	1.37972082	Yes
Sfpi1	1.805573472	1.379719879	Yes
Foxo1	1.765031325	1.379716506	Yes
Rarg	1.729472206	1.379714245	Yes
Rorb	1.709691988	1.37969204	Yes
Sox5	1.692691919	1.37968338	Yes
Sox8	1.692691919	1.379654138	Yes
Tcf4	1.687714189	1.379648163	Yes
Esr1	1.687532541	1.379631335	Yes
Sox13	1.641659438	1.37961815	Yes
Hivep1	1.632404711	1.379609432	Yes
Hivep2	1.632404711	1.379606938	Yes
Hivep3	1.632404711	1.379603726	Yes
9430076C15Rik	1.613503481	1.37960131	Yes
Nr1h4	1.585208506	1.379584373	Yes
Nr1h5	1.585208506	1.379583637	Yes
Rarb	1.578069068	1.379578001	Yes
Cebpa	1.57569706	1.379555558	Yes
Klf1	1.569315638	1.379554936	Yes
Creb3	1.56540102	1.379553756	Yes
Creb3l3	1.56540102	1.379543559	Yes
Nr2f1	1.560633749	1.379541944	Yes
Atf5	1.557884666	1.379539761	Yes
Nr2f6	1.553019588	1.379532967	Yes
Nr2f2	1.549399394	1.379528917	Yes
Sox30	1.540456881	1.379518382	Yes
Pbx3	1.539416608	1.379517254	Yes
Spic	1.528159383	1.379516231	Yes
Pparg	1.521998596	1.379515546	Yes
Foxq1	1.512664718	1.379514744	Yes
Runx1	1.504160113	1.379512713	Yes
Runx3	1.504160113	1.37950292	Yes
Sox2	1.501866163	1.379497356	Yes
Nr2c1	1.501607872	1.379490849	Yes
Tead3	1.487313505	1.379488745	Yes
Atoh8	1.483470713	1.379477829	Yes
Rxra	1.474147853	1.379473802	Yes
Rara	1.461430084	1.379463524	Yes
Nfya	1.457348544	1.379458411	Yes
Sox21	1.440059243	1.379456269	Yes
Sox11	1.417101449	1.379454024	Yes
Rxrb	1.408908046	1.37945175	Yes
Rxrg	1.399271411	1.379441187	Yes
Atf7	1.395926104	1.379440329	Yes
Myf6	1.379405272	1.379439931	No
Elf4	1.369484324	1.379425912	No
Atf2	1.356014041	1.379422048	No
Zfp105	1.351220708	1.379405555	No
Nr5a1	1.346652285	1.379405067	No
Nr5a2	1.346652285	1.379385665	No
Etv6	1.342757333	1.379384172	No
Esrrg	1.337831442	1.379381696	No
Rora	1.337550892	1.379378339	No
Figla	1.333588051	1.379376589	No
Runx2	1.330726938	1.379376518	No
Nr1d1	1.32564565	1.379375714	No
Nr1d2	1.32564565	1.379375577	No
Esrra	1.320048387	1.379374593	No
Mafb	1.319617382	1.37937291	No
Zscan4	1.317792626	1.379370873	No
Nfe2l1	1.316143362	1.379370218	No
Nfe2l3	1.316143362	1.379366437	No
Irf2	1.291303349	1.37935664	No
Cic	1.286430443	1.379352519	No
Zfp281	1.283984392	1.3793501	No
Sox14	1.283289953	1.379343955	No
Tbx4	1.275456702	1.379335749	No
Tbx5	1.275456702	1.379335492	No
Elf2	1.274532049	1.379335424	No
Erg	1.262380492	1.379328821	No
Gata1	1.261719668	1.379328303	No
Elk1	1.259704992	1.379325996	No
Pknox1	1.259241179	1.379325598	No
Elk3	1.256264389	1.379324271	No
Ets1	1.256050196	1.379316596	No
ENSMUSG00000044690	1.25397537	1.379315555	No
Etv5	1.25397537	1.379304506	No
Fli1	1.253608952	1.379302672	No
Esrrb	1.253347242	1.379296832	No
Ets2	1.252040146	1.379290754	No
Gabpa	1.252040146	1.379284829	No
Etv4	1.250153253	1.379284748	No
Dbp	1.248095757	1.379274317	No
Hlf	1.242773209	1.379266457	No
Etv1	1.23979541	1.379250976	No
Gata5	1.237804999	1.379250319	No
Elk4	1.232795815	1.379247135	No
Erf	1.230388384	1.379241244	No
Jdp2	1.230091208	1.37923744	No
Scrt1	1.229431753	1.379230489	No
Fosl2	1.228074232	1.379220153	No
Pknox2	1.226772777	1.37922007	No
Egr3	1.225341463	1.379219	No
Gata2	1.224169614	1.379217914	No
Tef	1.223407803	1.379216712	No
Sox10	1.222762216	1.379207905	No
Gm5454	1.221563583	1.37920754	No
Meis3	1.219442353	1.379204546	No
Fev	1.218820413	1.379204237	No
Gata4	1.213887348	1.37920231	No
Nfil3	1.212233393	1.379195359	No
Klf2	1.211496872	1.379192543	No
Klf3	1.211496872	1.379192511	No
Klf6	1.211496872	1.379188745	No
Stat2	1.210115862	1.379178438	No
Creb1	1.209538672	1.379171738	No
Meis2	1.205624466	1.379171646	No
Pou3f3	1.20555716	1.379167671	No
Lcor	1.202654177	1.379166993	No
Meis1	1.201324926	1.379166595	No
Crem	1.200168609	1.37916638	No
Gata6	1.198010801	1.37916434	No
Tgif2	1.19496943	1.379152259	No
Etv3	1.19461763	1.379146323	No
Myc	1.19393174	1.37914345	No
Onecut3	1.189788372	1.379142368	No
Zfp740	1.188240446	1.379139566	No
Etv2	1.187782001	1.379139551	No
Mga	1.186768857	1.379137824	No
Hdx	1.183490545	1.379136857	No
Stat4	1.182016618	1.379132813	No
Stat3	1.181256797	1.379132137	No
E2f7	1.181088956	1.379128131	No
Cebpe	1.180955108	1.379124433	No
Egr4	1.180301985	1.379124013	No
Xbp1	1.17988004	1.379115774	No
Atf3	1.179611663	1.379114664	No
Trp53	1.178151558	1.379108374	No
Nr1h2	1.176437637	1.379099201	No
Nr1h3	1.176437637	1.379097598	No
Gata3	1.176185699	1.379093706	No
Thra	1.175843645	1.379092372	No
Thrb	1.175843645	1.379091344	No
AC1890281	1.175089051	1.37908593	No
Obox5	1.175089051	1.379084522	No
Irf7	1.174630624	1.379084388	No
Nr4a3	1.174555999	1.379074458	No
Rfx2	1.172236397	1.379064036	No
Rfx8	1.172236397	1.379059899	No
Pgr	1.171951359	1.37905743	No
Klf8	1.17168199	1.379053198	No
Irf1	1.170378985	1.37904741	No
Sox6	1.169961465	1.379040993	No
Onecut1	1.169651041	1.379036541	No
Onecut2	1.169651041	1.379031793	No
Tcfap2e	1.169223245	1.379025532	No
Stat1	1.168040802	1.379025017	No
ENSMUSG00000040953	1.165518017	1.37901843	No
Obox6	1.165518017	1.379010711	No
Sox15	1.164995555	1.379010192	No
Tcfap2b	1.164819454	1.379009797	No
Sox3	1.162575534	1.379009532	No
Hic1	1.162561574	1.379006233	No
Scrt2	1.16248741	1.379005894	No
Cphx	1.161332251	1.379005583	No
Klf10	1.159474992	1.37900495	No
Egr2	1.156665792	1.37900078	No
Dlx2	1.156420608	1.379000529	No
Foxh1	1.152978382	1.378997639	No
Zbtb7b	1.152757299	1.378992618	No
Dbx2	1.152234227	1.378968628	No
Dlx5	1.152234227	1.378966493	No
Dlx1	1.151655988	1.378962902	No
Stat5b	1.151440115	1.378951703	No
Klf11	1.150012751	1.378947015	No
Klf13	1.150012751	1.378943295	No
Klf14	1.150012751	1.378938953	No
Klf16	1.150012751	1.378937129	No
Nr2e1	1.148906815	1.378932326	No
Tcfcp2	1.14882783	1.378930172	No
Nr6a1	1.148641444	1.378924419	No
Zkscan1	1.148362779	1.378922673	No
Stat5a	1.146501737	1.378913691	No
Maf	1.14633875	1.37891196	No
Mafa	1.14633875	1.378905184	No
Nrl	1.14633875	1.378902278	No
Zfp202	1.144622927	1.378901221	No
Alx3	1.143288689	1.378900639	No
Hlx	1.143288689	1.378898072	No
Hoxc5	1.143288689	1.378897972	No
Lmx1b	1.143288689	1.378892247	No
Prop1	1.143288689	1.378875862	No
Snai1	1.143285047	1.378868861	No
Snai3	1.143285047	1.378866201	No
Nr4a2	1.140205634	1.37886366	No
Tgif1	1.139788914	1.378859054	No
Pax2	1.139663656	1.378857645	No
Evx1	1.138134866	1.378854364	No
Zfp300	1.136702515	1.378851656	No
Nr4a1	1.136522027	1.378851148	No
Nr2c2	1.1361597	1.378848701	No
Lef1	1.134520286	1.378840934	No
Lhx1	1.133989986	1.378835645	No
Tcf7l2	1.13244913	1.378824145	No
Zfp957	1.132441463	1.378822994	No
Srf	1.132365901	1.378822687	No
Sebox	1.132066107	1.378819036	No
Patz1	1.131939713	1.378814798	No
Otx2	1.131924861	1.378812247	No
Hoxb7	1.131243688	1.37880829	No
Hoxd8	1.131243688	1.378806102	No
Irf5	1.130608304	1.378805015	No
Bhlhe40	1.130359359	1.378803921	No
Mef2c	1.129920941	1.378802932	No
Nr1i3	1.129903441	1.378794516	No
Dlx4	1.129556531	1.378791965	No
Noto	1.129512447	1.378785022	No
Ikzf1	1.129154089	1.378781791	No
Ikzf4	1.129154089	1.378767569	No
Yy1	1.128398804	1.378767542	No
Dmbx1	1.127879642	1.3787637	No
Gsc	1.127877562	1.378762862	No
Eomes	1.12760464	1.37875724	No
Mitf	1.127242222	1.37875417	No
Gm4830	1.1269891	1.378751457	No
Irf4	1.126775001	1.378751179	No
Uncx	1.126735511	1.37874553	No
E2f5	1.126706604	1.378745499	No
Bbx	1.126498797	1.378741685	No
Pitx3	1.126311776	1.378740388	No
Rfx1	1.125745255	1.378739983	No
Tbx2	1.125615332	1.378734995	No
Lhx3	1.125431683	1.378729174	No
Zfp637	1.125213283	1.378723409	No
Rfx7	1.124138863	1.378722179	No
Mlxipl	1.122398788	1.378718788	No
Arntl	1.122155017	1.378718629	No
ENSMUSG00000079994	1.121884783	1.378715596	No
Spib	1.121535505	1.378714	No
Otx1	1.121307565	1.378713356	No
Irf6	1.12129406	1.378712621	No
Usf1	1.12128668	1.378712375	No
Dbx1	1.120888751	1.378709125	No
Nkx62	1.120888751	1.378705042	No
Lhx5	1.120350256	1.37870023	No
Ferd3l	1.120329301	1.378692131	No
Dlx3	1.120256996	1.3786896	No
Duxbl	1.120191419	1.378688287	No
Gm10391	1.120191419	1.378687983	No
Gm10394	1.120191419	1.378687833	No
Atf1	1.119388516	1.378682149	No
Zfp384	1.119255885	1.378678162	No
Usf2	1.119171587	1.378667807	No
Atf6	1.118810554	1.378654343	No
Atf6b	1.118810554	1.378651046	No
Tcfec	1.118489252	1.378647272	No
Crx	1.118277411	1.378645222	No
Gmeb1	1.114303838	1.378642432	No
Tbx3	1.114300794	1.378642346	No
Gsx2	1.114250461	1.378640366	No
Mafg	1.114077321	1.378636836	No
Tcfe3	1.113108879	1.378636721	No
Id1	1.112652791	1.378626321	No
Id2	1.112652791	1.378625798	No
Zscan10	1.112462063	1.378623092	No
Mef2a	1.112412127	1.378622883	No
Nfatc1	1.112113054	1.378619934	No
Smad2	1.111362489	1.378617994	No
Smad3	1.111362489	1.378612915	No
Smad9	1.111362489	1.378612108	No
Hoxa1	1.111134031	1.378610558	No
Pou2f1	1.111024557	1.378608827	No
Lhx8	1.110129929	1.37859625	No
Mbtps2	1.110091423	1.378595073	No
Zfp42	1.110091423	1.378593157	No
Irf3	1.110062173	1.378592039	No
Atoh7	1.109615675	1.378591977	No
Hoxb3	1.109439457	1.378579131	No
Pitx2	1.109305788	1.378577153	No
Pitx1	1.108882608	1.37857152	No
Vax2	1.108117317	1.378570493	No
Bcl11a	1.108111826	1.378570077	No
Bcl11b	1.108111826	1.378567904	No
Tcfeb	1.106679368	1.378562884	No
E2f8	1.106304868	1.378560546	No
T	1.106191856	1.37855928	No
Mixl1	1.106164263	1.378559212	No
Gm5889	1.105896277	1.378557306	No
Obox3	1.105896277	1.378552261	No
Creb3l2	1.105549702	1.378546147	No
Hoxc6	1.104898916	1.378545547	No
Arx	1.104669004	1.378544583	No
Lbx2	1.104669004	1.378543884	No
Lhx2	1.104669004	1.378524292	No
Lhx9	1.104669004	1.378516614	No
Prrx2	1.104669004	1.378515615	No
Prrxl1	1.104669004	1.378514395	No
Rhox6	1.104669004	1.378512351	No
Rhox9	1.104669004	1.378511057	No
Gsx1	1.103889767	1.378506475	No
Gmeb2	1.103273373	1.378505837	No
Sox17	1.102714457	1.378502485	No
Pou3f4	1.102598854	1.378499179	No
Bcl6b	1.102322808	1.378495202	No
Hif3a	1.102263146	1.378493781	No
Nkx12	1.100787175	1.378488685	No
Mzf1	1.100102789	1.378486164	No
Zfx	1.099849729	1.378480893	No
Rfx4	1.099369327	1.378478057	No
Arnt	1.099073085	1.378474429	No
Barhl1	1.098969072	1.378467477	No
Bhlha15	1.098818907	1.378466791	No
Zscan4c	1.098024693	1.378463263	No
Zscan4f	1.098024693	1.378456576	No
Zscan4ps2	1.098024693	1.378456015	No
Arid2	1.097916155	1.378455777	No
Isx	1.097571635	1.378453916	No
Hsf4	1.096793824	1.378449902	No
E4f1	1.096695796	1.378448907	No
Tlx2	1.096194321	1.378439082	No
Pax7	1.095811417	1.378434509	No
Naif1	1.095768295	1.378433996	No
Hsfy2	1.095660582	1.378429917	No
Mlx	1.094680187	1.378426176	No
Nr2e3	1.094668446	1.378425493	No
Tal2	1.094516235	1.378417583	No
Twist2	1.094516235	1.378416834	No
Npas1	1.093538005	1.378416785	No
Npas3	1.093538005	1.378412433	No
Sim1	1.093538005	1.378409529	No
Sim2	1.093538005	1.378408936	No
Sp4	1.092144054	1.378408576	No
Hoxa2	1.091934467	1.378405511	No
Irf9	1.091751456	1.378405377	No
Klf12	1.091595892	1.378399139	No
Six2	1.091578308	1.378396995	No
Six4	1.091437668	1.378393111	No
Sp100	1.091351279	1.378392553	No
Irx4	1.091243942	1.378388653	No
Vsx1	1.090555056	1.3783827	No
Mef2b	1.090448705	1.378379838	No
Mef2d	1.090448705	1.378379139	No
Max	1.09030709	1.378379073	No
Bhlhe41	1.089098869	1.378362653	No
Gbx1	1.089060893	1.378361635	No
Osr2	1.088845416	1.378359198	No
Sp140	1.088651724	1.378358477	No
Lhx6	1.088410567	1.378350282	No
Hic2	1.088125111	1.37834696	No
Srebf1	1.088074392	1.378345168	No
Nfatc2	1.087230597	1.378345058	No
Six6	1.086696742	1.378343876	No
Nfatc3	1.086692511	1.378338709	No
Nfatc4	1.086692511	1.378335118	No
Phox2b	1.086423513	1.378330697	No
Nfat5	1.085813001	1.378328034	No
Hoxa6	1.085661487	1.378325976	No
Obox1	1.085294105	1.378324856	No
Msx3	1.085261158	1.378324414	No
Nr1i2	1.08505666	1.378316259	No
Meox2	1.084876996	1.378312336	No
Tcfcp2l1	1.084806941	1.378311744	No
Ubp1	1.084806941	1.378307637	No
Sox18	1.084806014	1.378305275	No
Sox7	1.084806014	1.37830175	No
Tcf7l1	1.084762995	1.378297966	No
Ddit3	1.084660792	1.378288248	No
Bhlhe23	1.084601216	1.378286784	No
Myb	1.084280135	1.378279184	No
Rhox8	1.084260433	1.378276585	No
Mypop	1.084114163	1.378276105	No
Rfx3	1.084033846	1.378275396	No
Hoxb1	1.083861307	1.378274665	No
Arnt2	1.083822119	1.378271915	No
Lin54	1.083692057	1.378267573	No
Cux1	1.083365831	1.378264397	No
Barx2	1.082798964	1.378256717	No
Hmx1	1.082723853	1.378252506	No
Zfp711	1.082458156	1.378249805	No
Nkx11	1.081633956	1.378246412	No
Setbp1	1.081281812	1.378244712	No
Pax9	1.080827559	1.378242018	No
Zfp282	1.08047435	1.378241116	No
Tbx21	1.079993859	1.378234028	No
Mlxip	1.079705642	1.378225468	No
Hey1	1.077880904	1.378224837	No
Hey2	1.077880904	1.378222267	No
Heyl	1.077880904	1.378218612	No
Hoxb5	1.07778136	1.37821794	No
Zkscan5	1.077555561	1.378215559	No
Hoxa7	1.077492768	1.378213568	No
Vax1	1.077313801	1.37820689	No
Prdm11	1.076808968	1.378205122	No
E2f2	1.076669059	1.378200872	No
Egr1	1.076443791	1.3781988	No
Pdx1	1.076215799	1.378196648	No
Hoxa5	1.076015807	1.378194839	No
Hoxa9	1.075992576	1.378193655	No
Barhl2	1.075943837	1.378188088	No
Gm239	1.075652055	1.378185178	No
Tlx1	1.0754455	1.37817712	No
Tlx3	1.0754455	1.378175522	No
Six1	1.074212072	1.37817459	No
Six3	1.074047821	1.378172513	No
Zfp652	1.073935859	1.378167491	No
Emx2	1.073381203	1.378166285	No
Npas4	1.073310503	1.378159391	No
Tbx20	1.072720755	1.378158889	No
Six5	1.071976914	1.378156345	No
Bsx	1.071723863	1.37815464	No
Mecom	1.071448652	1.378151926	No
Stat6	1.071154941	1.37814955	No
Insm1	1.070923604	1.378147445	No
Rax	1.070832768	1.378141105	No
Smarcc2	1.070764812	1.378140959	No
Barx1	1.070763714	1.378133332	No
Ppard	1.069931714	1.378131233	No
Nkx61	1.069888069	1.378129558	No
Esx1	1.069252273	1.378127208	No
Lmx1a	1.069240055	1.378125662	No
Hnf1a	1.069238834	1.378125557	No
Pou2f3	1.069202741	1.378125192	No
Nkx63	1.068881693	1.378122846	No
Bhlhe22	1.068822333	1.378121776	No
Zfp784	1.068726185	1.378116398	No
Hmx2	1.068623995	1.378115997	No
Hoxb8	1.068023376	1.378115806	No
Glis2	1.067945889	1.378114424	No
Srebf2	1.067852262	1.378105852	No
Arid5b	1.067639477	1.378103907	No
Isl1	1.067490473	1.378101438	No
Isl2	1.067490473	1.378097083	No
Msx1	1.067490473	1.37809595	No
Hoxd3	1.067423747	1.378084999	No
Hand1	1.067365732	1.378081405	No
Hand2	1.067365732	1.378073477	No
Pbx1	1.067307037	1.378070284	No
Arid3c	1.0671337	1.378064266	No
Hoxc8	1.06682543	1.378060669	No
Mnx1	1.065861741	1.37805733	No
Otp	1.065747303	1.378051221	No
Hbp1	1.064260429	1.37804698	No
Evx2	1.064203927	1.37804582	No
Rorc	1.06408338	1.378043752	No
Zfp3	1.063901372	1.378042768	No
Zkscan3	1.063791577	1.378037096	No
Zkscan4	1.063791577	1.378031966	No
Mycl1	1.063694417	1.378031287	No
Mycn	1.063694417	1.378030837	No
Mycs	1.063694417	1.37802861	No
Msx2	1.063668857	1.378023538	No
E2f3	1.063298648	1.3780223	No
Sp1	1.062743532	1.378018544	No
En1	1.062636938	1.378017885	No
Lhx4	1.062636938	1.378016583	No
Hoxb2	1.062309143	1.378012507	No
Pax3	1.062152063	1.378011813	No
Zscan20	1.061916876	1.378006261	No
Kdm2b	1.061890398	1.378003353	No
Emx1	1.061802512	1.377998536	No
Zfp219	1.061489379	1.377986222	No
Spdef	1.061295874	1.377983215	No
Clock	1.060799336	1.377981881	No
Irx6	1.060757106	1.377980554	No
Atoh1	1.060392305	1.377972935	No
Neurod1	1.060392305	1.377966853	No
Neurod4	1.060392305	1.377963642	No
Neurod6	1.060392305	1.377962276	No
Tcf21	1.06024075	1.377958109	No
Alx1	1.05998876	1.377953798	No
Alx4	1.05998876	1.377951746	No
Hesx1	1.05998876	1.377948247	No
Shox2	1.05998876	1.377947033	No
En2	1.059962688	1.377943835	No
Hoxd1	1.059962688	1.377943285	No
Phox2a	1.059962688	1.377942249	No
Prrx1	1.059962688	1.377931324	No
Dlx6	1.059892225	1.377929968	No
Pou3f1	1.059541605	1.37792958	No
Nr3c1	1.059396667	1.3779265	No
Hoxd4	1.059250168	1.377920277	No
Arid5a	1.05886868	1.377919767	No
Hoxc10	1.058821742	1.377914046	No
Hes2	1.058483863	1.377910403	No
Ovol1	1.058277829	1.377902471	No
Pax4	1.057955957	1.377886151	No
Tbx19	1.05776535	1.377879046	No
Pbx2	1.05770736	1.377878051	No
Pbx4	1.05770736	1.377876809	No
Msc	1.057530187	1.377874575	No
Zfp238	1.057326857	1.37787331	No
Atf4	1.05719734	1.377864183	No
Tfdp1	1.056372694	1.377856911	No
Tfdp2	1.056372694	1.377849774	No
Zfp410	1.056316471	1.377848621	No
Pax6	1.056167668	1.377842639	No
Prkrir	1.056012703	1.377839321	No
Hoxd11	1.055910157	1.377835884	No
Prdm1	1.055649837	1.37782653	No
Mafk	1.055562762	1.377825613	No
Neurod2	1.055341864	1.377822753	No
Hsf1	1.054977911	1.377820189	No
Tcfap2a	1.054622828	1.37781627	No
Nanog	1.054479667	1.377814605	No
Meox1	1.054470099	1.377810767	No
Olig1	1.05429628	1.377802464	No
Cux2	1.054290115	1.37779012	No
Ahctf1	1.05325	1.37777692	No
Neurog1	1.053224126	1.377775352	No
Hoxa3	1.053112916	1.377766026	No
Nkx21	1.053008627	1.377765413	No
Ppara	1.052506735	1.377764428	No
Hsf2	1.0521177	1.377758046	No
Hmx3	1.051828343	1.377749262	No
Mtf1	1.051743163	1.377746726	No
Myf5	1.05148901	1.377742621	No
Myt1l	1.051369184	1.377735992	No
Hmbox1	1.050526989	1.377734075	No
Hnf1b	1.050526989	1.377731706	No
Tcfl5	1.050071213	1.377721448	No
Dmrta1	1.049879718	1.377721232	No
Olig3	1.049702685	1.377719924	No
Npas2	1.049213246	1.377718441	No
Pou1f1	1.0483878	1.37771523	No
Cxxc1	1.048067746	1.377713261	No
Osr1	1.047488948	1.377709527	No
Vsx2	1.047468006	1.37770894	No
Bcl6	1.04746668	1.377708632	No
Cdx2	1.046908177	1.377704514	No
Myod1	1.046114507	1.377704087	No
Crebzf	1.045477061	1.377693598	No
Hoxc9	1.045375331	1.377691846	No
Gbx2	1.045254184	1.377691747	No
Nobox	1.044785429	1.37768891	No
Hmga1	1.044182028	1.37768839	No
Hmga1rs1	1.044182028	1.377686729	No
Hmga2	1.044182028	1.377686584	No
Csda	1.044018997	1.377684631	No
Ybx1	1.044018997	1.377678773	No
Ybx2	1.044018997	1.377666365	No
Hoxa4	1.043876613	1.377660992	No
Hhex	1.042944006	1.377650663	No
Mnt	1.042384059	1.377644021	No
Olig2	1.042179318	1.377638841	No
Mybl2	1.042017524	1.377631142	No
Hnf4g	1.041855968	1.377631092	No
Tcfap4	1.041263487	1.37762745	No
Neurog2	1.040739947	1.377625615	No
Neurog3	1.040739947	1.377625453	No
Cdx1	1.039602141	1.377622965	No
Cdx4	1.039602141	1.377616122	No
Hoxc4	1.039208753	1.377613506	No
Terf2	1.039039549	1.377609783	No
Mybl1	1.038994888	1.377609173	No
Pou2f2	1.037558623	1.37760491	No
Sp7	1.037530724	1.377596661	No
Sp8	1.037530724	1.377591599	No
Sp9	1.037530724	1.377570368	No
Klf7	1.036941341	1.377555108	No
Irx2	1.036917529	1.377551678	No
Hoxb4	1.036528865	1.377543536	No
Arid3b	1.035912962	1.377530653	No
Dmrtc2	1.035868264	1.377514972	No
Zbtb1	1.035603776	1.377510633	No
Homez	1.035330298	1.377507554	No
Zic5	1.035123869	1.377496431	No
Hes5	1.035039964	1.377493636	No
Zfp187	1.034894216	1.377486054	No
Tbr1	1.034856514	1.377481903	No
Nkx23	1.034381446	1.377470088	No
Gm98	1.034338698	1.377468269	No
Lbx1	1.034307889	1.377463317	No
Glis3	1.034189484	1.377450018	No
Zbtb12	1.034117231	1.377447767	No
Zbtb3	1.03383312	1.377437739	No
Rfx6	1.033565742	1.37743738	No
Nkx32	1.032453223	1.37743687	No
Dmrt2	1.032061681	1.377433358	No
Zbtb49	1.031754563	1.377431577	No
Klf9	1.031281459	1.377431264	No
Irx5	1.030999116	1.377429724	No
Rhox11	1.030643095	1.377427048	No
Mecp2	1.030623188	1.37742437	No
Ovol2	1.03046069	1.377424144	No
Irx3	1.029841175	1.377423411	No
Gli1	1.029671553	1.377421359	No
Gli2	1.029671553	1.377419126	No
Gcm1	1.029480661	1.377416755	No
Gcm2	1.029355687	1.377405746	No
Zfp524	1.029113189	1.377405205	No
Sohlh2	1.028712921	1.37739094	No
Pou4f3	1.02840826	1.37737879	No
Hes1	1.028029409	1.377378535	No
Nr3c2	1.027589873	1.377377979	No
Hoxd10	1.027110349	1.377376375	No
Zfp691	1.026903747	1.377372975	No
Nkx25	1.025598049	1.377369859	No
Plagl1	1.025409593	1.377350399	No
Fezf1	1.024873429	1.377349825	No
Fezf2	1.024873429	1.377346941	No
Zfp128	1.02430458	1.377342378	No
Nkx24	1.023669347	1.377335886	No
Tbx1	1.023348607	1.377331149	No
Tbx10	1.023348607	1.377326858	No
Cenpb	1.022987486	1.377313984	No
Dmrt1	1.02272554	1.377313968	No
Smad4	1.022369328	1.377313148	No
Gfi1b	1.02090092	1.37730999	No
Gsc2	1.01998377	1.377303393	No
Hoxa10	1.019661587	1.377300182	No
Pou6f2	1.019581714	1.377284277	No
Arid3a	1.018393886	1.377278625	No
Pou6f1	1.018370996	1.377277005	No
Twist1	1.018362932	1.377276195	No
Dmrt3	1.017972483	1.377275995	No
Ar	1.017863138	1.377272607	No
Hoxb13	1.017401378	1.377251543	No
Scx	1.016680569	1.377250088	No
Tcf15	1.016680569	1.377238669	No
Pax1	1.016579631	1.377238596	No
Pax8	1.016579631	1.37723785	No
Zfp110	1.016401174	1.377232853	No
Zfp369	1.016401174	1.377220456	No
Hoxb6	1.016398525	1.377201529	No
Nkx29	1.015877833	1.377192747	No
Nkx26	1.015876514	1.377175044	No
Vdr	1.013887253	1.377161133	No
Ascl1	1.011955741	1.377161074	No
Ascl2	1.011955741	1.377142486	No
Hnf4a	1.01190761	1.377129908	No
Glis1	1.011785107	1.377116001	No
Pou5f1	1.010586338	1.377114012	No
Pou4f1	1.010542997	1.377112185	No
Pou4f2	1.010542997	1.377109263	No
Sp5	1.010055866	1.377086291	No
Sp6	1.010055866	1.377077053	No
Hes7	1.009428966	1.377075848	No
Hoxd12	1.008983721	1.377069313	No
Prdm4	1.008425968	1.377061536	No
Nkx22	1.007983845	1.37705838	No
Dmrta2	1.007391161	1.377047444	No
Tbx15	1.006705236	1.377045729	No
Tbx18	1.006705236	1.377042751	No
Tbx22	1.006705236	1.377034986	No
Hoxc11	1.006687585	1.377027778	No
Zfp143	1.005959363	1.376982048	No
Hoxd9	1.00450859	1.376976313	No
Zbtb7a	1.004216046	1.376972559	No
Zbtb7c	1.004216046	1.376960275	No
Hoxd13	1.004177481	1.376960133	No
Rfx5	1.004129487	1.376939377	No
Pou3f2	1.003429538	1.376935083	No
Rbpj	1.003393513	1.37692864	No
Rbpsuhrs3	1.003393513	1.376927116	No
Pax5	1.002904431	1.376908431	No
Nkx31	1.002575141	1.376890835	No
Gli3	1.002222295	1.376888861	No
Hoxa13	1.002137035	1.376875287	No
Irx1	1.001428191	1.376874926	No
AC1689771	1.000898827	1.376873101	No
Sp110	1.000898827	1.37687149	No
Dnajc21	1.000803593	1.376849526	No
Cdc5l	0.999898413	1.376826161	No
Tbp	0.999369307	1.376794366	No
Tbpl2	0.999369307	1.376785362	No
Hoxc13	0.998670472	1.376778058	No
Hoxa11	0.998432307	1.376769646	No
Ahr	0.997238396	1.376760533	No
Ahrr	0.997238396	1.3767524	No
Hmg20b	0.996603057	1.37674978	No
Klf4	0.995833154	1.376739449	No
Zfp263	0.995655871	1.376727416	No
Ptf1a	0.994816101	1.376709578	No
Hoxb9	0.994295012	1.376703157	No
Zbtb4	0.993812374	1.376696454	No
Hoxc12	0.993783945	1.376695094	No
Sp3	0.991645663	1.376686295	No
Lyl1	0.99139798	1.376672092	No
Tal1	0.99139798	1.37666761	No
Rest	0.98907457	1.376665931	No
Mbd1	0.988528355	1.376612947	No
Tcf7	0.987506269	1.376586681	No
Ebf1	0.980142131	1.376579125	No
Zbtb6	0.979188265	1.376529312	No
Rreb1	0.975077082	1.376522532	No
Tcfap2c	0.972254838	1.376518523	No
Nhlh2	0.969610184	1.376501845	No
Spz1	0.967240426	1.37648638	No
Nhlh1	0.966987389	1.37645825	No
Phf21a	0.966485237	1.376449448	No
Zic3	0.964320098	1.376445119	No
Zfp354c	0.959895682	1.376417053	No
Zic1	0.957806627	1.376377004	No
Plag1	0.952945569	1.376352134	No
Myog	0.946703914	1.376337067	No
Zfp523	0.943150693	1.37631894	No
Zic4	0.939463122	1.37630205	No
Zfp148	0.931726982	1.376288907	No
Zic2	0.917878971	1.37627533	No
E2f6	0.885040094	1.3762666	No
Zfp161	0.877154273	1.376251423	No
Klf5	0.852890442	1.376244274	No
Klf15	0.849463687	1.376199306	No
Wt1	0.836143162	1.376171019	No
Maz	0.822750111	1.37615757	No
E2f4	0.815141556	1.376104041	No
E2f1	0.810070219	1.376090012	No
Sp2	0.784892493	1.37599051	No
Zfa	0.779326445	1.375907531	No
Zfy1	0.779326445	1.375898125	No
Mbd2	0.754833146	1.375862135	No
Smad1	0.613978571	1.375831632	No
Smad5	0.613978571	1.375306518	No
Tcfap2d	0.603368755	1.374891714	No
