## Supplemental Table 3 for "Single-cell chromatin accessibility analysis of mammary gland development reveals cell state transcriptional regulators and cellular lineage relationships"

### Sheet: TableS3_chromVar_TF_clusters_v2
	cluster	Annoation
Atf5	1	Basal/fetal1
Cebpa	1	Basal/fetal1
Cebpb	1	Basal/fetal1
Cebpd	1	Basal/fetal1
Cebpg	1	Basal/fetal1
Hdx	1	Basal/fetal1
Nfia	1	Basal/fetal1
Nfib	1	Basal/fetal1
Nfic	1	Basal/fetal1
Nfix	1	Basal/fetal1
Sox12	1	Basal/fetal1
Sox13	1	Basal/fetal1
Sox2	1	Basal/fetal1
Sox21	1	Basal/fetal1
Sox30	1	Basal/fetal1
Sox4	1	Basal/fetal1
Sox5	1	Basal/fetal1
Sox8	1	Basal/fetal1
Sox9	1	Basal/fetal1
Sry	1	Basal/fetal1
Tead4	1	Basal/fetal1
Trp63	1	Basal/fetal1
Trp73	1	Basal/fetal1
Atoh8	2	Repressive
Grhl1	2	Repressive
Id3	2	Repressive
Id4	2	Repressive
Mesp1	2	Repressive
Mesp2	2	Repressive
Myf6	2	Repressive
Snai2	2	Repressive
Tcf12	2	Repressive
Tcf3	2	Repressive
Tcf4	2	Repressive
Zeb1	2	Repressive
Bach1	3	ML1
Bach2	3	ML1
Batf	3	ML1
Batf3	3	ML1
Fos	3	ML1
Fosb	3	ML1
Fosl1	3	ML1
Junb	3	ML1
Jund	3	ML1
Nfe2	3	ML1
Nfe2l2	3	ML1
Nr1d1	3	ML1
Nr1d2	3	ML1
Pparg	3	ML1
Smarcc1	3	ML1
Ctcf	4	ML2
ENSMUSG00000090020	4	ML2
Esr1	4	ML2
Esr2	4	ML2
Esrrb	4	ML2
Foxa1	4	ML2
Foxa2	4	ML2
Foxa3	4	ML2
Foxb1	4	ML2
Foxb2	4	ML2
Foxc1	4	ML2
Foxc2	4	ML2
Foxd1	4	ML2
Foxd2	4	ML2
Foxd3	4	ML2
Foxd4	4	ML2
Foxe1	4	ML2
Foxe3	4	ML2
Foxf1a	4	ML2
Foxf2	4	ML2
Foxg1	4	ML2
Foxi1	4	ML2
Foxi2	4	ML2
Foxi3	4	ML2
Foxj1	4	ML2
Foxj2	4	ML2
Foxj3	4	ML2
Foxk1	4	ML2
Foxk2	4	ML2
Foxl2	4	ML2
Foxm1	4	ML2
Foxn2	4	ML2
Foxn3	4	ML2
Foxo1	4	ML2
Foxo3	4	ML2
Foxo4	4	ML2
Foxo6	4	ML2
Foxp1	4	ML2
Foxp2	4	ML2
Foxp3	4	ML2
Foxp4	4	ML2
Foxq1	4	ML2
Foxs1	4	ML2
Klf1	4	ML2
Klf3	4	ML2
Nr1h5	4	ML2
Nr2f1	4	ML2
Nr2f2	4	ML2
Nr2f6	4	ML2
Rarg	4	ML2
Rora	4	ML2
Rorb	4	ML2
Runx2	4	ML2
Rxra	4	ML2
Rxrb	4	ML2
Rxrg	4	ML2
Tlx2	4	ML2
Zfp105	4	ML2
Zscan4	4	ML2
Egr1	5	Basal/fetal2
Egr2	5	Basal/fetal2
Egr3	5	Basal/fetal2
Egr4	5	Basal/fetal2
Gata2	5	Basal/fetal2
Klf15	5	Basal/fetal2
Maz	5	Basal/fetal2
Mef2c	5	Basal/fetal2
Patz1	5	Basal/fetal2
Pbx3	5	Basal/fetal2
Sp1	5	Basal/fetal2
Sp2	5	Basal/fetal2
Sp4	5	Basal/fetal2
Wt1	5	Basal/fetal2
Zfp148	5	Basal/fetal2
Zfp281	5	Basal/fetal2
Ehf	6	LP1
Elf1	6	LP1
Elf3	6	LP1
Elf4	6	LP1
Elf5	6	LP1
Sfpi1	6	LP1
Spib	6	LP1
Spic	6	LP1
Hivep1	7	LP2
Hivep2	7	LP2
Hivep3	7	LP2
Nfkb1	7	LP2
Nfkb2	7	LP2
Rel	7	LP2
Rela	7	LP2
Relb	7	LP2
Runx1	7	LP2
Runx3	7	LP2
Meis1	8	Others
Meis2	8	Others
Meis3	8	Others
Pknox1	8	Others
Tgif2	8	Others
