## Supplemental Table 4 for "Single-cell chromatin accessibility analysis of mammary gland development reveals cell state transcriptional regulators and cellular lineage relationships"

### Sheet: Sheet1
Fetal_open	Fetal_closed	Basal_open	Basal_closed	LP_open	LP_closed	ML_open	ML_closed	Cluster6_open		fetal_Ba-like_open	fetal_LP-like_open
Bcl11a	Arl4d	Ackr4	Cldn3	Kit	Ptpn5	Aurka	Lcn2	Gfpt2		Col4a2	Cldn3
Igf2bp3	Ntrk3	Cxcl14	Ehf	Edn1	Pitpnm2	Sfi1	Vim	Tmem119		Serpina3i	Krt18
Htr5b	Appl2	Sema6d	Wbscr25	Lcn2	Rmnd1	Limk2	Xdh	Atf6b		Krt5	Ehf
Sema6a	Wsb2	Kctd4	Cystm1	Mgam	Shc2	Dusp2	Slc5a8	Twist1		Il17b	Krt8
Sox11	Pmepa1	Nav2	Vill	Hars	Plrg1	Tapt1	Lhfpl2	Wnt2		Pou2af1	Bspry
Myo10	Scyl2	Irx4	Pip5k1b	Cyp24a1	Meis1	Bicc1	Rassf2	Thbs2		Ikbke	Edn1
Masp1	Rnasel	Efcab1	Appl2	Itga2	Trim29	Rbm20	Hars	Has1		Kcnk2	Mtmr12
Igf2bp2	Slc25a29	Krt17	Krt8	Slc1a1	Cdh13	Meis1	Jdp2	Heg1		Reep3	Krt4
Prrg3	Cwc22	Ror2	Lcp1	Atp6v1b1	Abcc4	Elac2	Gm8773	Ebf1		Col4a1	Spryd3
Mroh2a	Txnip	Rbp1	Man1b1	Wfdc18	Cxcl14	Abcc8	Tnni1	B4galt5		Rdh10	Barx2
Tiam1	Slc39a14	Matn2	Srp68	Ntn1	Kcnq5	AW112010	Tns1	Fstl1		Cav1	Osgin1
St8sia4	Ptgfrn	Dkk3	Basp1	Slc45a3	Gm11201	Foxa1	Layn	Postn		Layn	Pced1b
Sema3d	Cd47	Acta2	Arhgap32	Ogfrl1	Bmp3	Gm15545	Adamts15	Tns1		Rpgrip1l	Mlph
9230117E06Rik	Scin	Mybl2	Il1rl1	Gad1	Slco2a1	Il1rl1	Edn1	Enpp3		Efcab1	Marveld2
Espn	Lcp1	Pros1	Dusp8	Plet1	Fbn1	Sec14l4	Mapkapk2	Cd34		Hunk	Krt19
Cldn9	Ccrl2	Ntrk3	Soat2	Zc3h12a	Glis1	Slc24a3	Cxcl2	Kirrel		Dkk3	Spint1
Meg3	Slpi	Plch2	Pced1b	Ccl9	Fam43a	Ccdc68	Chil1	Noxo1		Maml2	Eif4b
Megf8	Tmbim4	Igf1r	Col6a3	Trim46	Limk2	Prob1	Sema5a	Tnxb		Fbln1	Pnpla2
Arrb2	Vps37b	Krt14	Tuft1	Tmem30b	Eps8	Scrn3	Hr	Svep1		Adam19	Wbscr25
Timp3	Mbp	Hunk	Fbf1	Scd1	Aurka	Ppp1r9a	Errfi1	Plxnd1		Nipal4
Gab1	Chd9	Casq2	Ppp2r3c	Ehf	Fbln2	Gm19557	Sox10	Thbd		Acta2
Plxnc1	Cdc37	Galnt14	Mlph	Slc25a10	Irx4	Setd7	Sspn	Tsku		Ankrd29
Nrxn3	Slc48a1	Arhgap24	Tmem125	Car2	Vav3	Plrg1	Mme	Col6a2		Zswim7
Pdxp	Pdrg1	Adamts18	Lif	Xdh	Adgrd1	Ugt1a1	Fam53b	Ccl2		Ube3b
Utp20	Krt19	Camk2g	2010300C02Rik	Dusp8	Gpatch1	Cthrc1	Arhgef28	Col1a2		Trp63
Prss33	Prkcd	Nipal4	Tmprss4	Trf	Vmp1	Tuft1	Prnp	Abi3bp		Gpr87
Klf5	St3gal1	Hmgcll1	Prss36	Nav3	Ackr4	Shc2	Dgkz	Cyp2s1		Lamb3
Rcor2	Limk2	Slc6a6	Vsig10	Ifrd1	Tph1	Gm9833	Kit	Rcl1		Tgfb1i1
P4hb	Igfals	Reep3	Itgb6	Ppard	Necap1	Stk16	Flnb	Urm1		Mybl2
Col27a1	Gm20744	Pde4d	Tnf	Slc39a4	Fgfr2	Tbc1d30	Postn	Olfm1		Casq2
Fam19a5	Ism1	Layn	Rhov	Klhdc7a	Fam160a1	Gclc	Frmd4a	Nfatc4		Bdnf
Ccnd2	Lgals3	Eps8	Zc3h12a	Lbp	Dzip1l	Gprin2	3830432H09Rik	Gstm2		Fmod
4732490B19Rik	Bcl2l1	Nhsl1	Plet1os	Ppp2r3c	Ect2	Tpcn1	Alpl	Tug1		Sema6d
Slc44a3	Uck2	Gpalpp1	Ehd1	Smg5	Cthrc1	Rmnd1	Khdrbs3	4930402H24Rik		Abcd2
9130230L23Rik	Rassf2	Pias4	Grb7	Auts2	Abhd6	Myo1b	Hsd11b1	Nap1l4		Disp1
Lgals4	Cog1	Fermt1	Mtmr12	Tollip	Fam13c	Mlph	Enpp1	Senp3		Lama3
Ngf	Osgin1	Moxd1	Tpcn1	Sox10	Rbp1	Prom2	Fads2	Tardbp		Aox1
1700025G04Rik	Hspa4l	Schip1	Ddx47	Chmp4c	Bicc1	Bmp3	Pole2	Bcat1		Arhgap24
Amotl1	Mkln1	Col4a1	Bik	Acaa1b	Pcdh7	Cldn8	Trf	Col5a3		Dennd2c
Cldn6	Arhgap22	Dok5	Hp	Hmgn3	Pgm1	Casz1	Thada	Arcn1		Tagln
Frmd4a	Galnt3	Kcnq5	Nlrx1	Rassf10	Adssl1	Dnajb2	Mgam	Smim5		Slc3a2
Ptx3	Arrb1	Hspg2	Hcar2	Spns2	Acox3	Zbtb40	Cxcl1	Chsy1		Cdca4
Nrg2	Ctsh	Fhdc1	Sh2d4a	Smox	Tpd52	Tmprss13	Chadl	Mfsd11		Ruvbl2
Wnt6	Trappc12	Pcdh7	Ttpal	Il1rap	Gpt2	Stc2	Rftn1	Vim		S100pbp
Gli2	Prss22	Jmjd1c	Cd82	Ramp1	Rbm20	Sgsm1	Gramd1b	Zkscan5		Nexn
Dtnb	Kctd4	Mical2	Med13l	Map2	Slc24a3	Dnaic1	Plet1	Acox3		Gpr161
Enox1	Polg	Dclk1	Rbms2	Ctsd	Fbxo36	Unc119b	Col12a1	Cyld
Pkmyt1	Sik1	Igfbp3	Rassf6	Sulf2	Cdh3	Phc1	Poglut1	Btbd17
Tle3	Camk2g	Daam2	Etv6	Slc5a8	Nrxn3	C77080	Dbi	Chchd5
Atp6v0a4	Fam208a	Slit3	Krt18	Spink5	Phf10	Pgm1	St8sia6	Zbtb46
Chst3	Sybu	Vgll3	Csf2ra	Rapgef2	Abcc8	Tph1	Plet1os
Clvs1	Rbp1	Cryab	Plekhm1	Dusp5	Kctd10	Qtrt1	P3h2
Gramd1b	Ccl2	Krt5	Brd4	Wfdc3	Col6a1	Aup1	Elovl4
Aldh1a3	Pxdn	Crispld2	Limk2	Slc2a9	Tmprss13	Zfp661	Npas3
Itga9	Pfkfb3	Ptchd4	Gtf3c5	Mlst8	Atp2c2	Agps	Slc3a2
Kif26b	Itga2	Cdh2	Pik3cg	Chka	Mtmr3	Setd5	Slc39a14
Susd4	Tnfrsf1b	Sftpc	Afmid	Smoc1	Krt16	Ptpn5	Zbtb7c
Rap1gap	Nfasc	Osr1	Grpel2	Fadd	Ube3b	F3	Daam1
Clcn6	Nfkbie	Dennd2c	Slc45a3	Lalba	Morc2a	Abcg1	Calr4
Flrt2	Glipr2	Stac	Mad1l1	1700025G04Rik	Adrb1	Atg12	Zfp36l2
Mgp	Steap4	Cttnbp2	Rassf3	Tubb2a	Dennd2c	Cttnbp2nl	Grik3
Arpc1a	Man1b1	Sparc	Mfsd12	Lama4	Antxr1	Rundc1	Hmgn3
Notch1	Afap1l2	Plod2	Gm20219	Kcnn4	Gm19557	Tm9sf3	2019-03-03
Coro1c	Fxyd2	Emid1	Krt19	Stc1	Robo1	Gmnn	1700025G04Rik
Plcb4	Il18rap	Glrp1	Cldn7	Gpr39	BC030870	Slc38a1	Gas7
Adamts4	Gramd4	Slc1a3	Rnf183	Mcmbp	Rab27b	Tpd52	Vldlr
Rabep1	Ccdc57	Adcy7	Trim65	Efhd2	Gatb	Crabp1	Tns3
Ttyh1	Cisd1	Ism1	Emp1	Fam83a	Arfgap3	Gramd1a	Plekhb1
2610318N02Rik	Gpr39	Ndufa11	Edn1	Fut9	Ror2	Uba2	Wwp2
Ppp1r3c	Enkur	Dnajc13	Kit	2510002D24Rik	Adam22	Fanci	Lman1
Nr4a1	Dst	Slco2a1	Fbp2	Rspo1	Gm15545	Vps37a	Il1rap
Olfml3	Pdk4	Lrrn4cl	Rasgrf1	Ptger2	Usp48	Ssh3	Sfrp1
Sox21	Rgs10	Adgrg1	C1qtnf1	Rasal1	Fbxo34	Tbx3	Lgr6
Col9a3	Bhlhe41	Col12a1	Htra3	Actb	Gm15408	Nppb	Plxdc2
Zfpm2	Tmem17	Fndc3b	Rab17	Ergic1	Sgsm1	Fam25c	Trp63
Cnot1	Il1rn	Fbln2	Spint1	Ccrl2	Clip4	Areg	Btbd11
Zdhhc14	Serinc3	Lama3	Prom2	Ceacam20	Mybl2	4930404N11Rik	Lama4
Frem2	Zc3h12a	Lmo1	Gm15545	Fbxl14	Tor3a	Extl1	Tln2
Nrep	Hsd3b7	Wisp1	Acaa1b	Armcx4	Nexn	Vrk3	Rgp1
Tbx3	Hip1r	Bcam	Slc1a1	Pnpla2	Htra3	Abhd2	Irs2
Fam173a	Fermt1	Fbln1	Trim47	Slc5a1	Dst	Ptpn1	Glipr2
Fn1	Camk2d	Gja1	Aspg	Krt8	Gclc	Arhgap8	B3galt5
Tcof1	Lrig1	Tub	Slc46a3	Tlr5	Zfp664	Itih2	Itga8
Stk32b	Ubr2	Fads1	Krt4	Baz1a	Slit3	Phactr4	3110045C21Rik
Unc5c	Slc44a2	Rsu1	Serinc3	Btbd11	Fxyd6	Adarb2	Ctnnd2
Zfp532	Golga7	D7Ertd443e	Fxyd5	Plet1os	Slc7a2	Slc22a18	Syngap1
Lrrc17	B3gnt8	Rgs2	Llgl2	Timd2	B3galt2	Ash1l	Rhoj
Hnrnpl	Pvt1	Ttc37	1600020E01Rik	Sbsn	Ifnl2	Emc1	Supt20
Kif1b	Anxa8	Adgrg6	Nfkbia	Sptan1	Jph2	Dtd1	Acta2
Foxp4	D030025P21Rik	Osmr	Heatr5a	Dpp4	Areg	Pgap1	Dkk3
Sorbs1	Ythdc2	Trpv6	Dhx32	Sox6	Kctd4	Tfdp1	Dusp5
Map3k12	Ddo	Rasa3	9530014B07Rik	Dbi	Plch2	Adap1	Fads1
Limch1	Kidins220	Elovl4	Tob1	Ptgfrn	Pls1	Pon3	Lmo1
Hpse2	Nmt1	Krt42	Naa15	Sfi1	AW112010	Vsig10	Arl16
Tmc6	Ets2	Ikbke	AW112010	Angpt1	Ctnnbip1	Phf10	Plce1
Fbxw7	Rab30	Bdnf	Mfsd11	Cyba	Ccdc162	Prg4	Tmem88b
Celsr1	Il1rl1	Sh3tc2	Tspan17	Itga8	Pdlim4	Hps1	Agpat3
Col2a1	Slc41a2	Cyp2j6	Vps37a	Slco1a5	Mical2	Gpsm1	Col9a2
Nfib	Zfp110	Stx1b	Trim46	Slc15a2	Tm6sf1	Lrp5	Efhd2
Trpm3	Manba	A330033J07Rik	Cdk8	Trib1	Prss23	BC030870	Tmbim1
A830018L16Rik	Htra3	Ak5		Slc5a9	Soat1	Ttc9	Mmp2
Adamts19	Birc3	Pou2af1		Errfi1	Il1rl1	S100b	Fam181b
Ptpn14	Slc30a9	Gpr87		Pogk	Hmgcl	Jak2	Pmm1
Cd177	Rspo1	Il17b		Lgr6	Col4a1	Gpatch1	Def6
Capn12	Plscr2	Ankrd49		Wnk1	Gpx3	Mtmr3	Slc2a9
Scd2	Oraov1	Ttll5		Tac1	Msrb2	Cd274	Oasl2
Gxylt2	Gtf3c5	Cyp2j9		Foxs1	Ak1	Ttc8	Wfdc18
Pbx4	Rgp1	Kirrel		Trappc12	Celsr1	Ttpal	Trim46
Slc38a6	Rpia	Trp63		Cited4	Tuba4a	Rhbdl2	Smg5
Adam23	Loxl4	Eml1		Rabgef1	Ccdc68	Nf1	Atrnl1
Paqr4	D7Ertd443e	Fyn		Pde4b	Mid1	Pomgnt2	Dlx5
Pcgf1	Rhbdl2	Atp10a		Mmp24	Krt17	Pxylp1	Shisa8
Traf3ip3	Cln5	Itpr2		Cldn3	Bloc1s4	Eif4e2	Ier5
Efhd1	Swt1	Igfbp7		Gab1	Lamc2	Ankfy1	Dact2
Dok1	Shroom3	Wwp2		Ier5	Sez6l	Rasgrf1	Lalba
Rasal1	Pvr	Mef2c		Ccdc25	Stc2	A430078I02Rik	Slc25a48
Hsp90aa1	Sorl1	Pdk4		Notch1	Hmbox1	Slc39a6	Palmd
Slc35f2	Hnrnpul1	Pola1		Eps8l1	Galnt14	Cenpo	Dok5
Psat1	Abcg1	Poc1a		Tnf	Fam25c	Krt78	Myof
Mxra7	Tram2	Gpt2		Aspg	Il18rap	Arfgap3	Slc6a15
Fbp1	Mafg	Masp2		Amotl2	C77080	Capn5	Plb1
Abcc9	Kifc3	Xrcc5		Dhrs7b	Kif2c	Fancd2	Spink5
Elmo2	Zbtb7c	Fggy		Rab7b	Sec14l4	Slc36a1	Wwtr1
Ticrr	C3	Trabd2b		Edn2	Sulf1	Ankrd39	Zfp521
Slc15a2	Folr2	Slc7a1		2610507B11Rik	Ntrk3	Rbm43	Fnbp1
Rabep2	Itgb6	Lmod1		Mertk	Cyp2s1	Wdr13	Celsr2
Thbs1	Steap3	Wnt10a		Trim47	Pdpn	Tle1	Plekhm3
Slc29a4	Grpel2	Lpo		Galnt3	Folr2	Slc46a3	Flrt3
Ralgapa2	Bik	Prkg2		Azin2	Ifnl3	Dzip1l	Schip1
Vldlr	Cflar	Myh11		Sybu	Acta2	Nek6	Sars
Hoxc6	Med13l	Fam13c		Adamts15	Medag	Rhoc	Il20rb
Plxna2	Ackr4	Acvr1b		Dlx5	Hc	Grhl2	Osmr
Esyt3	Tbc1d19	Plekha7		Barx2	Atg12	Ano6	Egfr
Bche	Ifi27	Orm1		Unc5cl	Itpripl2	Sult2b1	Moxd1
Igsf10	Ppp2r3c	Trank1		Tm4sf1	Dok4	Nrxn3	Sox8
Lhx2	Chst8	Gpr161		Ptprz1	Foxa1	Sun1	Ada
Tmem9	Ramp1	Slc27a6		Armt1	Eml1	Tmc7	Rspo1
Prpf3	Rab12	Hmcn1		Rgp1	Ago4	Kcnh1	Nkd1
Myh14	Lancl2	Cyp7b1		Mapkapk3	Fryl	Lamc2	Xrcc5
Anxa2	Ggt1	Fst		Pgap3	Reep3	Arv1	Htra1
Fbxl12	Gm15545	Col11a1		Nfkbia	Tmem56	Mipol1	Zeb2
Chn2	Poc1a	Pdpn		Slc25a48	Hunk	Gm15408	Fbln2
Spred3	Acta2	Ccdc129		1700088E04Rik	Krt14	Ctnnbip1	Klf13
Cpz	Ptch1	Lgals4		Cldn1	Mrrf	Zbtb42	Ctgf
Ippk	Nbr1	Cpa6		Rnf144b	Matn2	Btaf1	Akap2
Mrc2	Angpt1	Prdm5		Txnip	Nosip	Cep192	Pitpnc1
Hist1h2ac	Grb14	Pfkp		Brd4	Pomgnt2	Nop10	Hs3st3b1
Grb7	Smpdl3b	Plekhh2		Exo1	Adamts2	Bid	Fosl1
Slc6a9	Sgk1	St3gal5		Sh3bp4	Mlph	Tmem86a	Tamm41
Trp53i13	Trim15	Pla2g7		Fkbp5	Dennd2a	Aldh16a1	Rapgef2
Shisa8	Sec14l4	Spon2		Dapk1	Dnaic1	Micu1	Fbxo28
Mpdu1	Hsd17b4	Fancc		C1qtnf1	Trpv6	Prss36	Eps8l1
Arhgap33	Dnaic1	Pcdh18		Serinc3	Rgs1	Tbc1d1	Kirrel
Alg8	Capg	Zbtb20		Birc3	Dnajc13	Pdlim4	Stat5b
Dopey2	Ttpal	Maml2		Tmem144	Ndufa11	Pik3c2b	Sult5a1
Tsc22d4	Fancc	Tnfrsf18		C330021F23Rik	Fh1	Naa15	Clmp
Nusap1	Tacc1	Vcan		Scgb2b27	Tsg101	Ggt1	Rpgrip1l
Tril	Mertk	Crispld1		Sowahb	Soga1	Kars	Ifrd1
Plekha5	Arfgap3	Adamts20		Maff	Ipo5	Nadsyn1	Dcbld2
Sox10	Plcb1	Rbpms		Il17d	Spef2	Ect2	Fcgr3
Ptprs	Tmprss13	Jph2		A3galt2	Rnf185	Mthfd2	Dap3
Sfxn5	Smox	Il16		Pdrg1	Sparc	Itpripl2	Phyhd1
Slc16a6	Ncor2	Fmod		Taf6l	Krt6a	Dkkl1	Fam180a
Dact2	Fbxo36	Adgrf5		Tmem125	Tapt1	A730020M07Rik	Tomm20
Ktn1	Fndc3b	Psap		Krt18	Col5a3	Ikbkap	Rnf168
Crtac1	Tm2d1	Luzp2		Tgfb2	Clcn3	Cacnb3	Lmf1
Ndrg3	Pyurf	Pgf		Surf6	Rasa3	Tmem56	Atp6v1c2
Zfp219	Fgf2	Gulp1		Ltbp1	Aox1	Psmd1	Rab7b
Dlgap1	Tubb2a	Fhod3		Sytl1	Ttc8	Pitpnm2	Pglyrp1
Prkcb	A430005L14Rik	Pomgnt1		Exoc3l4	Scrn3	Psen2	Tars2
Rps6kl1	Adrb2	Atg5		Khdrbs3	Clock	Atraid	Cnot1
Rad54b	Trappc3	Trap1		Slc44a3	Spty2d1	Rnf185	Tlr2
Taf6l	C1qtnf1	Smyd3		Mapkapk2	Tmem100	Csrp1	Fbxl14
Sh2d5	Irak4	Ggta1		Magi3	Wnt10a	B3gnt7	Ephb3
Arnt2	Mfge8	Fat2		Mpeg1	Ntn4	Parp3	Pitpnm3
Smg5	Hhipl2	Dok1		Krt80	Zdhhc7	Ccbe1	Rhoq
Txndc16	Msn	Ptprm		Plekhm1	Srebf2	Cdc42bpa	Pdgfrb
Entpd6	Plekhg6	Gpc6		Junb	Gmppa	Scamp2	Cryab
P2ry2	Ash1l	Sez6l		Marveld2	Rundc1	Soat1	Plagl1
Mgst1	Pdlim3	Tiam1		P2rx1	Vrk3	Rab12	Sdc3
Dennd2a	Myh11	Cyp2s1		Nfatc2	Cpsf3	Gcc2	Creb5
Saysd1	Plrg1	2010111I01Rik		Bcap31	Epn1	Kif2c	Fbxl7
Cdc6	Etv4	Ccl2		Entpd6	A530046M15Rik	Greb1	Gjb2
Fam83d	Prnp	Epha3		Foxc1	Arhgap24	Naaa	Ntn1
Sema7a	Fbxo34	Pkp1		Myo10	Dnaaf3	Arhgap32	Fadd
Gpbp1	Sectm1b	Zfp365		Tlr4	Odf2	Hdac3	Wnk1
Bmp7	Mras	Cep112		Atp2b1	Trio	Zfp746	Cald1
Nptxr	Mill2	Col5a2		Atp9a	Ppic	Kif26a	Ctss
Katnal2	Tns1	Eva1a		Sertad4	Ttc37	Pik3cg	Rgma
Piezo2	Ehbp1l1	Mboat2		Ets1	Efcab1	Il33	Ramp1
Daam1	Trmt61b	Dpysl3		Il1rn	Sec22b	Dhx32	Zfp523
Adamts1	Orai2	Tspan5		Fam20c	Pld1	Coq5	Egr3
Zfp275	Popdc2	Rdh10		Socs2	Pou2af1	Akt2	Rasal1
Art3	Postn	Tjap1		Me1	Nfasc	Fitm2	Gulp1
Polr3h	Bhlhe40	Plb1		Gan	Trpc6	Fam160a1	Comt
Creb3l2	Senp6	Slit2		Cdhr1	Prdm10	B3galt2	Fmnl3
Mex3b	Ercc6	Fbn1		Nlrx1	Cmtm6	Smim4	Pdlim3
Ankle1	Lcmt1	Jag2		Supt20	5930412G12Rik	Mcm6	Acaca
Syngr3	Gpalpp1	Sorbs1		Fau	Bzw2	Kif5c	Gab1
Rab34	Gpt2	Sema6a		Aimp2	Ifitm3	Il18rap	Scn5a
Cttn	4933404O12Rik	Plxdc2		Ints12	Col7a1	Helz	Csdc2
Enc1	Snx7	Sulf1		Ctbp2	Adarb2	Zfp948	Ccdc126
St3gal5	Zfp397	Ipmk		Fads2	Triqk	Usf2	Fhad1
Mfap4	Pitpna	Ugt1a6a		Ltbp4	Thoc2	Folr2	Slc25a12
Ppp1r14c	Dsg2	Ptn		Abl1	Adamts9	Grpel2	Fosl2
Pde1c	Tgm2	Ston2		Apol7a	Timeless	Ttll4	Pdrg1
Col9a1	Uggt1	Tnni1		Gramd4	Slc30a4	Scin	Sema6d
Usp37	Mical3	Ephb1		Atp1b1	Gnptab	Hc	Tmem63a
Gpsm2	0610040J01Rik	Dzip1		Dact2	Ubr4	Ppa2	Vsnl1
Tbp	Zbtb16	Arrb1		Rac3	Grpel2	Fam110b	Hook2
Tmx2	Tmem164	Smoc2		Pvr	Fam114a1	Acox3	E2f1
Smarca5	Rbm45	Arc		Pcx	Rin3	Sptlc3	Mdm1
Tef	Atm	Nfasc		Cebpd	Samd5	Robo1	Ltbp1
Dmkn	Mdc1	Tmem132a		Pced1b	Cab39l	Vps37b	Adcy7
Zfhx2os	Tpm2	Entpd5		Gkap1	Il16	Map6	Kremen1
Gng7	Fyco1	Arhgef4		Tmem63a	Plekhh2	Clcn3	Nos2
Eno1	Osmr	1600014C10Rik		Arih1	Scn1b	Prrg4	Pecam1
Tcf7l1	Slit3	Ptpn14		Plekhf2	Tiparp	Stat5a	Slc25a10
Hist1h2bf	Ecm1	Ccdc34		Tjp3	Exoc5	Clip4	Tm4sf1
E2f1	Rad9b	Mapk8ip1		Trak1	Adamts18	Nosip	Sh3kbp1
Atf7ip	Nr1h5	Fam180a		Wwtr1	Lca5	Ext2	Rps6
Gnai1	Dnajc2	Lama2		Myof	Mef2c	Zcchc10	Tmod1
Edil3	Fosb	Vsnl1		Efnb2	Fam118a	Zc3h7a	Tgif2
Dact3	Cdc73	Lamb3		Lmf1	Tspan6	Tmem100	Myh9
Ltbp1	H2afy	Dsc3		Ciz1	Slc38a1	Pex26	Tgfbr3
Mex3a	Plb1	Sord		Kank1	Vill	Glb1l	Ccrl2
Hip1	Fkbp8	Adam19		Rusc2	Ggnbp2	Mroh2a	Jmjd1c
Cadm4	Ptpre	St8sia2		Sdc4	Slc1a3	Nrip1	Plekhs1
Gpr161	Ppp3cc	Chst11		Akr1a1	Prom2	Tm9sf4	Scd1
Ulk4	Spdl1	Ctgf		Naa40	Ikbke	Gpr155	Rpl34
2510039O18Rik	2310001H17Rik	Asxl3		Bin1	Zfp746	Fryl	Sorbs1
Vmp1	Tgfbr1	Plekhb1		Pcsk5	Tecpr1	Inppl1	Rassf8
Hdac4	Il7	Pmepa1		Fam102b	Fndc3b	Hdac6	Lmcd1
Ube2c	Vps37a	Ttc7b		Chil1	Psen2	Hmgcl	Pcsk5
Farp2	Ccdc97	Snap47		Plekhm3	Bckdhb	Gns	Epha4
Vkorc1l1	Txnrd1	Creb3l2		Spint2	Ankrd10	Esr1	Slc39a4
Edar	Slco2a1	Ankrd29		Cpsf4l	Zmiz1	Dsc2	Tmem154
Zfpm1	A730020M07Rik	Cdh11		Pik3r1	Hmgcll1	Cisd1	Ddx58
Nvl	Mon1b	Slc43a1		Megf8	Tyw1	A830082K12Rik	Map2k3os
Lgr5	Ildr1	Ereg		Map2k3os	Cfap36	Zfp646	BC016548
Sox13	Scd1	4732490B19Rik		Lsm14b	Dgkh	Pak4	Litaf
Usp2	Psmg4	Triqk		Tlr3	Nadsyn1	Bcl9l	Tgfb2
Pan2	Ndufs7	Plagl1		Sqstm1	Fuca1	Atrn	Dab2
Man2b1	Capn5	Palld		Txn2	Cbs	Vwf	Syn2
Smyd3	Ctss	Foxp1		Foxo3	Slit2	Vasn	Bgn
Actn4	Nr3c2	Cdh3		Cep120	Gnai2	Adrm1	Car2
Dnmbp	Dnajc21	Cnn2		Smad3	Aup1	Gm20219	Chrm1
Zeb2	Prkci	Podxl2		Rnasel	Ccnd2	Kif13a	Sema6a
Acy1	Isca1	Sncaip		Traf1	Acvr1b	2010300C02Rik	Hhat
Hmga2	Pde4dip	Dpysl2		Csn3	Nsmaf	Ccnd3	Arhgef40
Fscn1	Ndst1	Aff3		Rftn1	Nt5c2	Mgat1	Tom1l2
Inf2	Crip1	Gfra1		Sdc1	Bdnf	Rgs1	Ephb4
Rab11b	Elac1	Nrp2		Cadm4	Cep89	Pls1	Il10rb
Fkrp	Tmod3	Tenm2		Mavs	Krt5	Msrb2	Pde4b
Tcf19	Tns4	Psd2		Ctsl	Cyp2j6	Trpc6	Tlr5
Fam84b	Coq10b	St8sia6		Ndst1	Trim35	Krt4	Slc10a6
Rad9a	Mfsd12	Adgra3		Smyd5	Fhl1	Agtpbp1	Bcl2
Tead1	Gsr	Amotl1		Ankrd22	Cyp2j9	Hmbox1	Slit3
Angptl4	Tmem159	Rcsd1		Tcof1	Lmo7	Adra2a	Ptger2
Ppp1cb	Hr	Axl		Postn	Cdo1	Irx3	Mapkapk3
Tgif2	Eef1e1	Mme		Tomm20	Faah	Prss22	Cish
Epcam	Zfp36l2	Mdk		Pde4dip	Poc1a	Grb14	Ncor2
Msh5	Thsd7a	Rassf2		Btbd9	Prg4	Xxylt1	Sema4a
Fam213a	Herc3	Agrn		Osbpl7	Pex7	Kif22	Bace2
Zfp385c	Lrsam1	Eogt		Sumf1	Hjurp	Tyw1	Eno1
Puf60	Gabarapl1	Map9		P3h2	Setd5	Akap9	Rec114
Gnas	Ldhd	Scn7a		Rorc	Plk2	Csnk1e	Orm1
Mcam	Trex2	Frrs1		Fes	Ggta1	Fam53a	Stac2
Dctn1	Phc3	Hs6st2		Atp6v1c2	Fbln1	Rab27b	Ccl2
Sox4	Bcam	Ctnnd2		Piezo1	Ptpre	Rbm47	Rtn1
Rnf38	Hal	Dsp		Fbxl5	Elovl4	Rab3ip	Pelp1
Rassf7	A3galt2	Slc25a4		4833439L19Rik	Timm8a1	Cep164	Plod2
Tenm4	Ltk	B4galt6		Wrb	Pdk4	Foxp4	Dse
Panx1	Me2	Fam19a5		S100a8	Slc7a1	Lat2	Cadm4
Ppp1r10	Gm20604	Krt71		U2af1l4	Kcns3	Aqp3	Slpi
Cgref1	Dhrs7b	Nedd4		2310030G06Rik	Capn2	Anln	Maml2
Rara	Psmb6	Cryz		Mpv17l2	Gpc1	Tbc1d2b	Trim13
Sox12	Cdk20	Has2		Lsm4	Ankrd13a	Clip1	Trib1
Lmna	Muc4	Dusp7		Cytip	Mical3	Zranb2	Nupr1
Igfbp2	Chd6	Gxylt2		Arl16	Maml2	Icam1	Cd80
Cpe	Wnt5b	Sh3pxd2b		Tmco6	Smad4	Capn8	Dynap
Ube4b	Ccdc50	Tns3		Chadl	Ptprf	Map3k7	Mybl2
Fbln5	H2-Q2	Ptpre		Rgma	Dok5	Wwox	Stc1
Faah	Rin2	Itgb8		Chmp6	Atp7a	H2-Q2	Hs2st1
Tmem256	Dusp2	Serpina3i		Tead4	Ston2	Ccdc124	Map3k12
2310040G24Rik	Abhd12	Ak1		Zscan21	Osmr	Ampd3	Dyrk1b
Lpar2	Leo1	E030013I19Rik		Hr	Tub	Cyth1	Tmco6
Tmem87b	Baz1a	Adamts1		Smc5	Rhoc	Gjb3	Krt80
Pick1	Anxa1	Diras2		Il15	Pomgnt1	Gpx3	Ints12
Fndc1	Marveld2	A330048O09Rik		Eno1	Gramd1a	Ddx47	Lbp
Bace1	Slc39a10	Egr3		Prkci	Fcgrt	Tsg101	Luzp2
Stard4	Jph2	Fam181b		Gda	Ecm1	Psmd8	Lamb3
Garnl3	Arhgef3	Gm16907		Hbp1	Isyna1	Mfsd12	Tnfrsf25
Atg101	Dcaf10	Plxna1		Syngap1	Il15ra	Minos1	Aak1
Rassf10	Ift43	Pdzd2		Arhgap19	Psap	Nck1	Fam221a
Casc3	AW112010	Col6a2		Acly	Wnt11	Tapbpl	Gadd45b
Sobp	Dpm2	Hpse2		Hddc2	Fbxw9	Cdkl2	Fam160b2
Igfbp3	Commd3	Igtp		Utp20	Kctd15	Styk1	Gpc6
Chsy1	Irs2	Ednrb		Muc4	Cttnbp2nl	Ubxn2a	Atg3
Serpinb8	Il18bp	Rps6ka1		Pitpnc1	Ndufa13	Kctd15	Armcx2
